# Multi-omics analysis reveals critical cis-regulatory roles of transposable elements in livestock genomes

**DOI:** 10.1101/2023.08.17.553652

**Authors:** Chao Wang, Bowen Lei, Yongzhou Bao, Zhen Wang, Choulin Chen, Yuanyuan Zhang, Shenghua Qin, Tao Sun, Zhonglin Tang, Yuwen Liu

## Abstract

As a major source of genetic and regulatory variation in their host genome, transposable elements (TEs) have gained a growing interest in research on humans and model organisms. In this species, integrative analysis of multi-omics data has shed light on the regulatory functions of TEs. However, there remains a notable gap in our understanding of TEs in domesticated animals. we annotated TEs in the genomes of pigs, cattle, and chickens, respectively, and systematically compared the genome distributions and amplification patterns of TEs across these three species. Furthermore, by integrating multi-tissue RNA-seq, ATAC-seq, and histone modification ChIP-seq data, we explored the expression atlas of TEs and their contribution to cis-regulatory elements (CREs) in different tissues of the three species. Most importantly, we developed a novel computational framework that revealed TE-mediated gene regulatory networks (TE-GRNs) underlying tissue-related biological processes. To demonstrate the power of this approach, we applied our framework to analyze liver tissues across the three different species. Overall, our research provides novel insights into the regulatory functions of TEs in livestock animals and highlights a computational framework to uncover TE-GRNs in various biological contexts.
