## Additional file 2 for "Multi-omics analysis reveals critical cis-regulatory roles of transposable elements in livestock genomes"

### Sheet: Table S1
Table S1 Number of identified CREs across tissue in pigs,cattle,chickens
Tissue	Type	Number	Species
Adipose	enhancer	4809	Chiken
Liver	enhancer	7085	Chiken
Lung	enhancer	3397	Chiken
Muscle	enhancer	4116	Chiken
Spleen	enhancer	9666	Chiken
Adipose	enhancer	4145	Pig
Liver	enhancer	18924	Pig
Lung	enhancer	9685	Pig
Muscle	enhancer	22480	Pig
Spleen	enhancer	27773	Pig
Adipose	enhancer	9287	Cattle
Liver	enhancer	31426	Cattle
Lung	enhancer	36836	Cattle
Muscle	enhancer	477	Cattle
Spleen	enhancer	11957	Cattle
Adipose	CRE	3276	Chiken
Liver	CRE	2334	Chiken
Lung	CRE	23533	Chiken
Muscle	CRE	4828	Chiken
Spleen	CRE	12544	Chiken
Adipose	CRE	39616	Pig
Liver	CRE	33236	Pig
Lung	CRE	83036	Pig
Muscle	CRE	36591	Pig
Spleen	CRE	22654	Pig
Adipose	CRE	21326	Cattle
Liver	CRE	28433	Cattle
Lung	CRE	88102	Cattle
Muscle	CRE	56364	Cattle
Spleen	CRE	51326	Cattle
Adipose	Promoter	12716	Chiken
Liver	Promoter	12814	Chiken
Lung	Promoter	8675	Chiken
Muscle	Promoter	8963	Chiken
Spleen	Promoter	12310	Chiken
Adipose	Promoter	15111	Pig
Liver	Promoter	17891	Pig
Lung	Promoter	15887	Pig
Muscle	Promoter	20716	Pig
Spleen	Promoter	18091	Pig
Adipose	Promoter	13876	Cattle
Liver	Promoter	17395	Cattle
Lung	Promoter	18687	Cattle
Muscle	Promoter	18937	Cattle
Spleen	Promoter	15145	Cattle
