## Additional file 5 for "Multi-omics analysis reveals critical cis-regulatory roles of transposable elements in livestock genomes"

### Sheet: Table S5A
Table S5A TE-GRNs involved in the biological processes of pig liver
TE ID	TF ensemble ID	TF_TE_Rs	TF_TE_p.adj	TF_gene symbol	TE target gene	TE target gene distance	TE target gene_Pvalue	TE target gene_Rs	TF_target TE number	TE_family	TE_class	ATAC_name
chr4:90793675-90794077	ENSSSCG00000005586	0.975309	1.57845e-06	LHX2	ENSSSCG00000006403	326	5.52313e-06	0.700649	6	SLTR14_SS:ERV1:LTR	LTR	chr4:90793328-90794508
chr8:121106180-121107739	ENSSSCG00000005586	1	0	LHX2	ENSSSCG00000009182	13894	1.0656e-05	0.683349	6	L1B_SS:L1:LINE	LINE	chr8:121107097-121108831
chr8:121106180-121107739	ENSSSCG00000005586	1	0	LHX2	ENSSSCG00000009182	13894	1.0656e-05	0.683349	6	L1B_SS:L1:LINE	LINE	chr8:121107097-121108831
chr8:121106180-121107739	ENSSSCG00000005586	1	0	LHX2	ENSSSCG00000009182	13894	1.0656e-05	0.683349	6	L1B_SS:L1:LINE	LINE	chr8:121107097-121108831
chr8:121106180-121107739	ENSSSCG00000005586	1	0	LHX2	ENSSSCG00000009182	13894	1.0656e-05	0.683349	6	L1B_SS:L1:LINE	LINE	chr8:121107097-121108831
chr10:27599965-27600215	ENSSSCG00000005586	1	0	LHX2	ENSSSCG00000031174	11396	0.00020626	0.683349	6	Pre0_SS:tRNA:SINE	SINE	chr10:27599758-27600474
chr1:243125167-243125339	ENSSSCG00000024975	0.683349	0.0293767	NR5A2	ENSSSCG00000038300	13973	1.96947e-05	0.683349	6	MIR:MIR:SINE	SINE	chr1:243125174-243125888
chr1:118937773-118937919	ENSSSCG00000024975	0.683349	0.0293767	NR5A2	ENSSSCG00000004616	24314	0.000520405	0.709299	6	MIR:MIR:SINE	SINE	chr1:118937789-118939014
chr6:79617317-79617422	ENSSSCG00000024975	0.700649	0.0240185	NR5A2	ENSSSCG00000032607	61	0.000250173	0.700649	6	MIR:MIR:SINE	SINE	chr6:79616976-79618745
chr6:79617317-79617422	ENSSSCG00000024975	0.700649	0.0240185	NR5A2	ENSSSCG00000032607	61	0.000250173	0.700649	6	MIR:MIR:SINE	SINE	chr6:79616976-79618745
chr1:118937773-118937919	ENSSSCG00000024975	0.683349	0.0293767	NR5A2	ENSSSCG00000004616	24314	0.000520405	0.709299	6	MIR:MIR:SINE	SINE	chr1:118937789-118939014
chr1:243125167-243125339	ENSSSCG00000024975	0.683349	0.0293767	NR5A2	ENSSSCG00000038300	13973	1.96947e-05	0.683349	6	MIR:MIR:SINE	SINE	chr1:243125174-243125888
chr11:21234582-21234835	ENSSSCG00000007371	0.700649	0.0240185	HNF4A	ENSSSCG00000009413	136	0.0169781	0.683349	6	L3:CR1:LINE	LINE	chr11:21234440-21235226
chr8:74575190-74575439	ENSSSCG00000007371	0.700649	0.0240185	HNF4A	ENSSSCG00000008998	506	2.93673e-05	0.700649	6	Pre0_SS:tRNA:SINE	SINE	chr8:74574374-74575263
chr8:69663416-69663674	ENSSSCG00000007371	0.700649	0.0240185	HNF4A	ENSSSCG00000008949	-14016	9.073e-06	1	6	Pre0_SS:tRNA:SINE	SINE	chr8:69663339-69664779
chr14:82111609-82111693	ENSSSCG00000007371	0.683349	0.0293767	HNF4A	ENSSSCG00000010337	11195	3.96751e-10	0.700649	6	MIRb:MIR:SINE	SINE	chr14:82110261-82111844
chr8:69657120-69657380	ENSSSCG00000007371	0.700649	0.0240185	HNF4A	ENSSSCG00000008948	12996	8.31843e-06	0.683349	6	Pre0_SS:tRNA:SINE	SINE	chr8:69656945-69657647
chr5:10773738-10773811	ENSSSCG00000007371	0.700649	0.0240185	HNF4A	ENSSSCG00000000132	8933	0.000210606	0.789352	6	Tigger2:TcMar-Tigger:DNA	DNA	chr5:10773576-10774004
chr15:65132331-65132457	ENSSSCG00000022383	0.685429	0.028693	GATA4	ENSSSCG00000021938	43537	1.54927e-06	0.685429	4	L2:L2:LINE	LINE	chr15:65132399-65133257
chr8:121107999-121108066	ENSSSCG00000022383	0.685429	0.028693	GATA4	ENSSSCG00000009182	15713	0.00466888	0.683349	4	L1B_SS:L1:LINE	LINE	chr8:121107097-121108831
chr4:90793675-90794077	ENSSSCG00000022383	0.702782	0.0234083	GATA4	ENSSSCG00000006403	326	5.52313e-06	0.700649	4	SLTR14_SS:ERV1:LTR	LTR	chr4:90793328-90794508
chr8:74597359-74597652	ENSSSCG00000022383	0.685429	0.028693	GATA4	ENSSSCG00000008997	9706	8.98822e-08	0.700649	4	LTR91A:LTR:LTR	LTR	chr8:74596667-74599771
chr8:69657422-69657674	ENSSSCG00000002906	0.683349	0.0293767	ETV2	ENSSSCG00000008948	13298	4.01193e-09	0.683349	5	Pre0_SS:tRNA:SINE	SINE	chr8:69656945-69657647
chr8:69657120-69657380	ENSSSCG00000002906	0.683349	0.0293767	ETV2	ENSSSCG00000008948	12996	8.31843e-06	0.683349	5	Pre0_SS:tRNA:SINE	SINE	chr8:69656945-69657647
chr12:19964763-19964957	ENSSSCG00000002906	0.683349	0.0293767	ETV2	ENSSSCG00000036449	10900	5.44982e-11	0.700649	5	PRE1g:tRNA:SINE	SINE	chr12:19962914-19964902
chr3:127519036-127519363	ENSSSCG00000002906	0.700649	0.0240185	ETV2	ENSSSCG00000048192	0	2.64912e-07	0.700649	5	MLT1A:ERVL-MaLR:LTR	LTR	chr3:127519125-127520531
chr7:53619887-53619952	ENSSSCG00000002906	0.700649	0.0240185	ETV2	ENSSSCG00000001823	13890	4.50637e-13	0.700649	5	MIRc:MIR:SINE	SINE	chr7:53619928-53620538
chr3:127519036-127519363	ENSSSCG00000038355	0.709299	0.0216099	SP5	ENSSSCG00000048192	0	2.64912e-07	0.700649	2	MLT1A:ERVL-MaLR:LTR	LTR	chr3:127519125-127520531
chr3:127519036-127519363	ENSSSCG00000038355	0.709299	0.0216099	SP5	ENSSSCG00000048192	0	2.64912e-07	0.700649	2	MLT1A:ERVL-MaLR:LTR	LTR	chr3:127519125-127520531
chr8:74597359-74597652	ENSSSCG00000007114	0.709299	0.0216099	FOXA2	ENSSSCG00000008997	9706	8.98822e-08	0.700649	2	LTR91A:LTR:LTR	LTR	chr8:74596667-74599771
chr15:65132331-65132457	ENSSSCG00000007114	0.709299	0.0216099	FOXA2	ENSSSCG00000021938	43537	1.54927e-06	0.685429	2	L2:L2:LINE	LINE	chr15:65132399-65133257
chr15:65132331-65132457	ENSSSCG00000003092	0.691786	0.0266714	FOXA3	ENSSSCG00000021938	43537	1.54927e-06	0.685429	2	L2:L2:LINE	LINE	chr15:65132399-65133257
chr5:77450947-77451166	ENSSSCG00000003092	0.774165	0.00857688	FOXA3	ENSSSCG00000026597	-1325	0.025114	0.792035	2	HAL1ME:L1:LINE	LINE	chr5:77450658-77451578

### Sheet: Table S5B
Table S5B TE-GRNs involved in the biological processes of cattle liver
TE ID	TF ensemble ID	TF_TE_Rs	TF_TE_p.adj	TF_gene symbol	TE target gene	TE target gene distance	TE target gene_Pvalue	TE target gene_Rs	TF_target TE number	TE_family	TE_class	ATAC_name
chr6:88490308-88490431	ENSBTAG00000012460	0.709299	0.0216099	ELF5	ENSBTAG00000017121	5348	0.000346045	0.683349	15	Bov-tA2:tRNA-Core-RTE:SINE	SINE	chr6:88490323-88490771
chr4:33087412-33087864	ENSBTAG00000012460	0.870935	0.00103588	ELF5	ENSBTAG00000021535	52774	0.000518555	0.87397	15	L2a:L2:LINE	LINE	chr4:33087580-33087966
chr15:46606592-46606797	ENSBTAG00000012460	0.691786	0.0266714	ELF5	ENSBTAG00000003564	767	0.000890414	0.700649	15	Bov-tA3:tRNA-Core-RTE:SINE	SINE	chr15:46605641-46608352
chr3:9982699-9982914	ENSBTAG00000012460	0.691786	0.0266714	ELF5	ENSBTAG00000013907	-587	0.00884448	0.683349	15	Bov-tA1:tRNA-Core-RTE:SINE	SINE	chr3:9982432-9986812
chr6:88490537-88490796	ENSBTAG00000012460	0.709299	0.0216099	ELF5	ENSBTAG00000017121	5577	0.000407825	0.683349	15	BOV-A2:Core-RTE:SINE	SINE	chr6:88490323-88490771
chr17:2849853-2850080	ENSBTAG00000012460	0.691786	0.0266714	ELF5	ENSBTAG00000006745	8969	7.64875e-12	0.700649	15	L2:L2:LINE	LINE	chr17:2848914-2850066
chr4:33131654-33132866	ENSBTAG00000012460	0.691786	0.0266714	ELF5	ENSBTAG00000021535	7772	0.0283725	0.683349	15	L2a:L2:LINE	LINE	chr4:33131123-33132859
chr13:36494254-36494461	ENSBTAG00000012460	0.691786	0.0266714	ELF5	ENSBTAG00000053259	94449	6.1563e-07	0.685429	15	Bov-tA2:tRNA-Core-RTE:SINE	SINE	chr13:36493862-36494840
chr5:71731679-71731876	ENSBTAG00000012460	0.709299	0.0216099	ELF5	ENSBTAG00000026666	565	6.48352e-09	0.683349	15	Bov-tA2:tRNA-Core-RTE:SINE	SINE	chr5:71731617-71732546
chr17:2848899-2849097	ENSBTAG00000012460	0.691786	0.0266714	ELF5	ENSBTAG00000006745	8015	1.29978e-08	0.700649	15	Bov-tA3:tRNA-Core-RTE:SINE	SINE	chr17:2848914-2850066
chr6:25480798-25481064	ENSBTAG00000012460	0.709299	0.0216099	ELF5	ENSBTAG00000034139	172	4.13709e-16	0.700649	15	BOV-A2:Core-RTE:SINE	SINE	chr6:25480533-25481543
chr6:86964393-86964583	ENSBTAG00000012460	0.691786	0.0266714	ELF5	ENSBTAG00000049290	22588	1.04139e-10	1	15	Bov-tA2:tRNA-Core-RTE:SINE	SINE	chr6:86963911-86964799
chr12:15552387-15552507	ENSBTAG00000012460	0.709299	0.0216099	ELF5	ENSBTAG00000016529	10998	4.1788e-05	0.700649	15	SINE2-1_BT:tRNA:SINE	SINE	chr12:15550777-15552685
chr15:82126802-82128127	ENSBTAG00000012460	0.88476	0.00066994	ELF5	ENSBTAG00000038323	10258	1.58533e-11	0.887625	15	ERV2-1B-LTR_BT:ERVK:LTR	LTR	chr15:82126862-82129292
chr15:82126802-82128127	ENSBTAG00000012460	0.88476	0.00066994	ELF5	ENSBTAG00000038323	10258	1.58533e-11	0.887625	15	ERV2-1B-LTR_BT:ERVK:LTR	LTR	chr15:82126862-82129292
chr1:139759890-139760025	ENSBTAG00000010990	0.705048	0.0227718	LHX2	ENSBTAG00000023407	12125	0.00887809	0.683349	5	CHRL1_BT:tRNA:SINE	SINE	chr1:139759631-139759968
chr6:88565854-88566077	ENSBTAG00000010990	0.722897	0.0181689	LHX2	ENSBTAG00000049436	-1765	6.32709e-07	0.862044	5	L3:CR1:LINE	LINE	chr6:88565892-88567470
chr14:67691542-67691700	ENSBTAG00000010990	0.705048	0.0227718	LHX2	ENSBTAG00000014357	16185	3.96774e-05	0.700649	5	MER5B:hAT-Charlie:DNA	DNA	chr14:67690414-67692071
chr7:68205498-68205847	ENSBTAG00000010990	0.705048	0.0227718	LHX2	ENSBTAG00000030297	3473	5.5334e-10	0.700649	5	LTR46_BT:ERVK:LTR	LTR	chr7:68205719-68208519
chr3:9986381-9986613	ENSBTAG00000010990	0.722897	0.0181689	LHX2	ENSBTAG00000013907	2881	1.42241e-13	0.700649	5	MIR:MIR:SINE	SINE	chr3:9982432-9986812
chr4:33074810-33074982	ENSBTAG00000008063	0.700649	0.0240185	PPARA	ENSBTAG00000021535	65656	2.76795e-07	0.700649	13	MIRc:MIR:SINE	SINE	chr4:33073739-33074955
chr15:82126802-82128127	ENSBTAG00000008063	0.655477	0.0396333	PPARA	ENSBTAG00000038323	10258	1.58533e-11	0.887625	13	ERV2-1B-LTR_BT:ERVK:LTR	LTR	chr15:82126862-82129292
chr7:68206684-68206873	ENSBTAG00000008063	0.683349	0.0293767	PPARA	ENSBTAG00000030297	4659	2.55618e-08	0.700649	13	LTR46_BT:ERVK:LTR	LTR	chr7:68205719-68208519
chr19:20412329-20412535	ENSBTAG00000008063	0.700649	0.0240185	PPARA	ENSBTAG00000007946	5979	2.42288e-07	0.700649	13	Bov-tA2:tRNA-Core-RTE:SINE	SINE	chr19:20411769-20412676
chr5:60267121-60267266	ENSBTAG00000008063	0.700649	0.0240185	PPARA	ENSBTAG00000016275	11151	5.32401e-11	0.700649	13	MER67A:ERV1:LTR	LTR	chr5:60266882-60267236
chr15:82126802-82128127	ENSBTAG00000008063	0.655477	0.0396333	PPARA	ENSBTAG00000038323	10258	1.58533e-11	0.887625	13	ERV2-1B-LTR_BT:ERVK:LTR	LTR	chr15:82126862-82129292
chr20:38188804-38188866	ENSBTAG00000008063	0.700649	0.0240185	PPARA	ENSBTAG00000050563	-4739	0.000324537	0.722897	13	LTR41C:ERVL:LTR	LTR	chr20:38188746-38189080
chr11:100802015-100802106	ENSBTAG00000008063	0.683349	0.0293767	PPARA	ENSBTAG00000020747	24069	0.000217803	0.683349	13	MIR1_Amn:MIR:SINE	SINE	chr11:100801328-100803311
chr26:25097044-25097230	ENSBTAG00000008063	0.683349	0.0293767	PPARA	ENSBTAG00000037006	-3667	0.00279241	0.975309	13	MLT1H:ERVL-MaLR:LTR	LTR	chr26:25097003-25097926
chr7:68205498-68205847	ENSBTAG00000008063	0.683349	0.0293767	PPARA	ENSBTAG00000030297	3473	5.5334e-10	0.700649	13	LTR46_BT:ERVK:LTR	LTR	chr7:68205719-68208519
chr1:65359100-65359307	ENSBTAG00000008063	0.700649	0.0240185	PPARA	ENSBTAG00000015895	14966	0.000246834	0.700649	13	MER20:hAT-Charlie:DNA	DNA	chr1:65358622-65359289
chr28:35390825-35390969	ENSBTAG00000008063	0.700649	0.0240185	PPARA	ENSBTAG00000047317	0	6.15038e-06	0.700649	13	MIRc:MIR:SINE	SINE	chr28:35390694-35391094
chr7:68205498-68205847	ENSBTAG00000008063	0.683349	0.0293767	PPARA	ENSBTAG00000030297	3473	5.5334e-10	0.700649	13	LTR46_BT:ERVK:LTR	LTR	chr7:68205719-68208519
chr1:65359100-65359307	ENSBTAG00000012116	0.700649	0.0240185	HNF4A	ENSBTAG00000015895	14966	0.000246834	0.700649	10	MER20:hAT-Charlie:DNA	DNA	chr1:65358622-65359289
chr28:35390825-35390969	ENSBTAG00000012116	0.700649	0.0240185	HNF4A	ENSBTAG00000047317	0	6.15038e-06	0.700649	10	MIRc:MIR:SINE	SINE	chr28:35390694-35391094
chr15:82126802-82128127	ENSBTAG00000012116	0.860314	0.0014024	HNF4A	ENSBTAG00000038323	10258	1.58533e-11	0.887625	10	ERV2-1B-LTR_BT:ERVK:LTR	LTR	chr15:82126862-82129292
chr26:25097044-25097230	ENSBTAG00000012116	0.683349	0.0293767	HNF4A	ENSBTAG00000037006	-3667	0.00279241	0.975309	10	MLT1H:ERVL-MaLR:LTR	LTR	chr26:25097003-25097926
chr4:33074810-33074982	ENSBTAG00000012116	0.700649	0.0240185	HNF4A	ENSBTAG00000021535	65656	2.76795e-07	0.700649	10	MIRc:MIR:SINE	SINE	chr4:33073739-33074955
chr8:20601324-20601518	ENSBTAG00000012116	0.700649	0.0240185	HNF4A	ENSBTAG00000046348	235241	3.52366e-06	0.700649	10	MLT2B1:ERVL:LTR	LTR	chr8:20601028-20601493
chr3:99209167-99209274	ENSBTAG00000012116	0.700649	0.0240185	HNF4A	ENSBTAG00000037890	591	2.41209e-10	0.700649	10	L2b:L2:LINE	LINE	chr3:99207672-99209327
chr5:60267121-60267266	ENSBTAG00000012116	0.700649	0.0240185	HNF4A	ENSBTAG00000016275	11151	5.32401e-11	0.700649	10	MER67A:ERV1:LTR	LTR	chr5:60266882-60267236
chr7:68205498-68205847	ENSBTAG00000012116	0.683349	0.0293767	HNF4A	ENSBTAG00000030297	3473	5.5334e-10	0.700649	10	LTR46_BT:ERVK:LTR	LTR	chr7:68205719-68208519
chr28:35390825-35390969	ENSBTAG00000012116	0.700649	0.0240185	HNF4A	ENSBTAG00000047317	0	6.15038e-06	0.700649	10	MIRc:MIR:SINE	SINE	chr28:35390694-35391094
chr14:67691542-67691700	ENSBTAG00000016227	1	0	ASCL1	ENSBTAG00000014357	16185	3.96774e-05	0.700649	13	MER5B:hAT-Charlie:DNA	DNA	chr14:67690414-67692071
chr1:65359100-65359307	ENSBTAG00000016227	0.975309	1.57845e-06	ASCL1	ENSBTAG00000015895	14966	0.000246834	0.700649	13	MER20:hAT-Charlie:DNA	DNA	chr1:65358622-65359289
chr1:42907813-42908033	ENSBTAG00000016227	1	0	ASCL1	ENSBTAG00000004124	-6399	0.00408721	0.683349	13	Bov-tA1:tRNA-Core-RTE:SINE	SINE	chr1:42907266-42907978
chr6:25283528-25283847	ENSBTAG00000016227	0.975309	1.57845e-06	ASCL1	ENSBTAG00000034189	-1412	5.99475e-13	0.700649	13	L1_Art:L1:LINE	LINE	chr6:25282762-25283789
chr4:33087412-33087864	ENSBTAG00000016227	0.789352	0.00662195	ASCL1	ENSBTAG00000021535	52774	0.000518555	0.87397	13	L2a:L2:LINE	LINE	chr4:33087580-33087966
chr6:25283528-25283847	ENSBTAG00000016227	0.975309	1.57845e-06	ASCL1	ENSBTAG00000034189	-1412	5.99475e-13	0.700649	13	L1_Art:L1:LINE	LINE	chr6:25282762-25283789
chr9:69521666-69521779	ENSBTAG00000016227	0.975309	1.57845e-06	ASCL1	ENSBTAG00000012403	-311	0.017119	0.685429	13	MIR3:MIR:SINE	SINE	chr9:69521605-69522305
chr6:85052271-85052654	ENSBTAG00000016227	0.975309	1.57845e-06	ASCL1	ENSBTAG00000004040	56164	0.00217671	0.709299	13	L1M3a:L1:LINE	LINE	chr6:85052203-85052608
chr15:46606592-46606797	ENSBTAG00000016227	1	0	ASCL1	ENSBTAG00000003564	767	0.000890414	0.700649	13	Bov-tA3:tRNA-Core-RTE:SINE	SINE	chr15:46605641-46608352
chr5:71731679-71731876	ENSBTAG00000016227	0.975309	1.57845e-06	ASCL1	ENSBTAG00000026666	565	6.48352e-09	0.683349	13	Bov-tA2:tRNA-Core-RTE:SINE	SINE	chr5:71731617-71732546
chr15:46607580-46607712	ENSBTAG00000016227	1	0	ASCL1	ENSBTAG00000003564	1755	3.43105e-05	0.700649	13	L2c:L2:LINE	LINE	chr15:46605641-46608352
chr17:2861977-2862266	ENSBTAG00000016227	1	0	ASCL1	ENSBTAG00000001638	2046	4.68478e-09	0.700649	13	CHR-2A:tRNA:SINE	SINE	chr17:2861979-2862221
chr4:33131654-33132866	ENSBTAG00000016227	1	0	ASCL1	ENSBTAG00000021535	7772	0.0283725	0.683349	13	L2a:L2:LINE	LINE	chr4:33131123-33132859
chr15:46607580-46607712	ENSBTAG00000044123	0.789352	0.00662195	HAND2	ENSBTAG00000003564	1755	3.43105e-05	0.700649	4	L2c:L2:LINE	LINE	chr15:46605641-46608352
chr8:91069423-91069606	ENSBTAG00000044123	0.769862	0.00919753	HAND2	ENSBTAG00000025760	-3418	4.82919e-10	0.700649	4	Bov-tA2:tRNA-Core-RTE:SINE	SINE	chr8:91068945-91070230
chr4:33131654-33132866	ENSBTAG00000044123	0.789352	0.00662195	HAND2	ENSBTAG00000021535	7772	0.0283725	0.683349	4	L2a:L2:LINE	LINE	chr4:33131123-33132859
chr17:2861977-2862266	ENSBTAG00000044123	0.789352	0.00662195	HAND2	ENSBTAG00000001638	2046	4.68478e-09	0.700649	4	CHR-2A:tRNA:SINE	SINE	chr17:2861979-2862221
chr15:46607712-46607883	ENSBTAG00000019354	0.683349	0.0293767	PAX8	ENSBTAG00000003564	1887	1.28824e-07	0.700649	3	MER91A:hAT-Tip100:DNA	DNA	chr15:46605641-46608352
chr7:68221856-68221985	ENSBTAG00000019354	0.683349	0.0293767	PAX8	ENSBTAG00000030297	19831	1.07619e-08	0.700649	3	BOV-A2:Core-RTE:SINE	SINE	chr7:68220957-68221986
chr14:67691542-67691700	ENSBTAG00000019354	0.683349	0.0293767	PAX8	ENSBTAG00000014357	16185	3.96774e-05	0.700649	3	MER5B:hAT-Charlie:DNA	DNA	chr14:67690414-67692071
chr18:50138354-50138571	ENSBTAG00000005425	0.705048	0.0227718	GATA4	ENSBTAG00000047815	7767	0.00115937	0.683349	6	MIRb:MIR:SINE	SINE	chr18:50135439-50139205
chr4:33131654-33132866	ENSBTAG00000005425	0.705048	0.0227718	GATA4	ENSBTAG00000021535	7772	0.0283725	0.683349	6	L2a:L2:LINE	LINE	chr4:33131123-33132859
chr7:68205498-68205847	ENSBTAG00000005425	0.705048	0.0227718	GATA4	ENSBTAG00000030297	3473	5.5334e-10	0.700649	6	LTR46_BT:ERVK:LTR	LTR	chr7:68205719-68208519
chr17:68743417-68743587	ENSBTAG00000005425	0.705048	0.0227718	GATA4	ENSBTAG00000013152	4242	0.00254715	0.683349	6	MIR:MIR:SINE	SINE	chr17:68743470-68743981
chr15:46607580-46607712	ENSBTAG00000005425	0.705048	0.0227718	GATA4	ENSBTAG00000003564	1755	3.43105e-05	0.700649	6	L2c:L2:LINE	LINE	chr15:46605641-46608352
chr5:88609156-88609356	ENSBTAG00000005425	0.705048	0.0227718	GATA4	ENSBTAG00000013333	6984	6.34978e-05	0.683349	6	Bov-tA2:tRNA-Core-RTE:SINE	SINE	chr5:88608620-88609577
chr15:46607580-46607712	ENSBTAG00000012407	0.769862	0.00919753	FOXA2	ENSBTAG00000003564	1755	3.43105e-05	0.700649	5	L2c:L2:LINE	LINE	chr15:46605641-46608352
chr17:2849853-2850080	ENSBTAG00000012407	0.769862	0.00919753	FOXA2	ENSBTAG00000006745	8969	7.64875e-12	0.700649	5	L2:L2:LINE	LINE	chr17:2848914-2850066
chr5:88900325-88900664	ENSBTAG00000012407	0.789352	0.00662195	FOXA2	ENSBTAG00000022329	32748	1.33577e-06	0.700649	5	CHR-2A:tRNA:SINE	SINE	chr5:88900371-88900709
chr8:103551322-103551403	ENSBTAG00000012407	0.789352	0.00662195	FOXA2	ENSBTAG00000017294	372	0.0035347	0.700649	5	MIR1_Amn:MIR:SINE	SINE	chr8:103550777-103551642
chr22:48091566-48091756	ENSBTAG00000012407	0.769862	0.00919753	FOXA2	ENSBTAG00000007846	178	4.09046e-05	0.700649	5	MIRc:MIR:SINE	SINE	chr22:48091157-48092276
chr7:68205498-68205847	ENSBTAG00000008571	0.683349	0.0293767	CUX2	ENSBTAG00000030297	3473	5.5334e-10	0.700649	4	LTR46_BT:ERVK:LTR	LTR	chr7:68205719-68208519
chr22:48105427-48105572	ENSBTAG00000008571	0.700649	0.0240185	CUX2	ENSBTAG00000007843	7848	6.41712e-06	0.700649	4	MIRb:MIR:SINE	SINE	chr22:48104572-48106036
chr15:65785810-65785961	ENSBTAG00000008571	0.700649	0.0240185	CUX2	ENSBTAG00000012628	64112	6.87705e-08	0.700649	4	L2b:L2:LINE	LINE	chr15:65785877-65786584
chr4:33131654-33132866	ENSBTAG00000008571	0.683349	0.0293767	CUX2	ENSBTAG00000021535	7772	0.0283725	0.683349	4	L2a:L2:LINE	LINE	chr4:33131123-33132859
chr4:33074810-33074982	ENSBTAG00000009265	0.683349	0.0293767	NR5A2	ENSBTAG00000021535	65656	2.76795e-07	0.700649	15	MIRc:MIR:SINE	SINE	chr4:33073739-33074955
chr4:33087412-33087864	ENSBTAG00000009265	0.778379	0.00799826	NR5A2	ENSBTAG00000021535	52774	0.000518555	0.87397	15	L2a:L2:LINE	LINE	chr4:33087580-33087966
chr15:82126802-82128127	ENSBTAG00000009265	0.764723	0.00997949	NR5A2	ENSBTAG00000038323	10258	1.58533e-11	0.887625	15	ERV2-1B-LTR_BT:ERVK:LTR	LTR	chr15:82126862-82129292
chr3:23536880-23536931	ENSBTAG00000009265	0.700649	0.0240185	NR5A2	ENSBTAG00000003898	370	2.84544e-05	0.683349	15	MIRc:MIR:SINE	SINE	chr3:23536386-23537183
chr4:33074810-33074982	ENSBTAG00000009265	0.683349	0.0293767	NR5A2	ENSBTAG00000021535	65656	2.76795e-07	0.700649	15	MIRc:MIR:SINE	SINE	chr4:33073739-33074955
chr22:48105427-48105572	ENSBTAG00000009265	0.683349	0.0293767	NR5A2	ENSBTAG00000007843	7848	6.41712e-06	0.700649	15	MIRb:MIR:SINE	SINE	chr22:48104572-48106036
chr22:48105427-48105572	ENSBTAG00000009265	0.683349	0.0293767	NR5A2	ENSBTAG00000007843	7848	6.41712e-06	0.700649	15	MIRb:MIR:SINE	SINE	chr22:48104572-48106036
chr3:23536880-23536931	ENSBTAG00000009265	0.700649	0.0240185	NR5A2	ENSBTAG00000003898	370	2.84544e-05	0.683349	15	MIRc:MIR:SINE	SINE	chr3:23536386-23537183
chr15:82126802-82128127	ENSBTAG00000009265	0.764723	0.00997949	NR5A2	ENSBTAG00000038323	10258	1.58533e-11	0.887625	15	ERV2-1B-LTR_BT:ERVK:LTR	LTR	chr15:82126862-82129292
chr3:9982859-9982934	ENSBTAG00000009265	0.700649	0.0240185	NR5A2	ENSBTAG00000013907	-567	0.00293966	0.683349	15	BOV-A2:Core-RTE:SINE	SINE	chr3:9982432-9986812
chr6:85052271-85052654	ENSBTAG00000009265	0.683349	0.0293767	NR5A2	ENSBTAG00000004040	56164	0.00217671	0.709299	15	L1M3a:L1:LINE	LINE	chr6:85052203-85052608
chr6:85052271-85052654	ENSBTAG00000009265	0.683349	0.0293767	NR5A2	ENSBTAG00000004040	56164	0.00217671	0.709299	15	L1M3a:L1:LINE	LINE	chr6:85052203-85052608
chr28:35390825-35390969	ENSBTAG00000009265	0.683349	0.0293767	NR5A2	ENSBTAG00000047317	0	6.15038e-06	0.700649	15	MIRc:MIR:SINE	SINE	chr28:35390694-35391094
chr3:9985283-9985659	ENSBTAG00000009265	0.700649	0.0240185	NR5A2	ENSBTAG00000013907	1783	8.87607e-10	0.683349	15	MLT1K:ERVL-MaLR:LTR	LTR	chr3:9982432-9986812
chr28:35390825-35390969	ENSBTAG00000009265	0.683349	0.0293767	NR5A2	ENSBTAG00000047317	0	6.15038e-06	0.700649	15	MIRc:MIR:SINE	SINE	chr28:35390694-35391094
chr17:2849853-2850080	ENSBTAG00000012104	0.722897	0.0181689	FOXA3	ENSBTAG00000006745	8969	7.64875e-12	0.700649	1	L2:L2:LINE	LINE	chr17:2848914-2850066

### Sheet: Table S5C
Table S5C TE-GRNs involved in the biological processes of chicken liver
TE ID	TF ensemble ID	TF_TE_Rs	TF_TE_p.adj	TF_gene symbol	TE target gene	TE target gene distance	TE target gene_Pvalue	TE target gene_Rs	TF_target TE number	TE_family	TE_class	ATAC_name
chr6:21358712-21359125	ENSGALG00000016662	0.685429	0.028693	GATA4	ENSGALG00000006629	3652	7.45431e-10	0.700649	6	CR1-L3A_Croc:CR1:LINE	LINE	chr6:21358742-21359181
chr31:4923486-4924277	ENSGALG00000016662	0.702782	0.0234083	GATA4	ENSGALG00000046217	6099	4.10393e-05	0.683349	6	CR1-Y4:CR1:LINE	LINE	chr31:4921528-4924283
chr31:4923486-4924277	ENSGALG00000016662	0.702782	0.0234083	GATA4	ENSGALG00000046217	6099	4.10393e-05	0.683349	6	CR1-Y4:CR1:LINE	LINE	chr31:4921528-4924283
chr1:84737087-84739611	ENSGALG00000016662	0.685429	0.028693	GATA4	ENSGALG00000029298	6574	1.24984e-08	0.683349	6	CR1-F:CR1:LINE	LINE	chr1:84737945-84738462
chr1:84737087-84739611	ENSGALG00000016662	0.685429	0.028693	GATA4	ENSGALG00000029298	6574	1.24984e-08	0.683349	6	CR1-F:CR1:LINE	LINE	chr1:84737945-84738462
chr1:84737087-84739611	ENSGALG00000016662	0.685429	0.028693	GATA4	ENSGALG00000029298	6574	1.24984e-08	0.683349	6	CR1-F:CR1:LINE	LINE	chr1:84737945-84738462
chr6:21358712-21359125	ENSGALG00000032713	0.705048	0.0227718	FOXA1	ENSGALG00000006629	3652	7.45431e-10	0.700649	2	CR1-L3A_Croc:CR1:LINE	LINE	chr6:21358742-21359181
chr6:21358712-21359125	ENSGALG00000032713	0.705048	0.0227718	FOXA1	ENSGALG00000006629	3652	7.45431e-10	0.700649	2	CR1-L3A_Croc:CR1:LINE	LINE	chr6:21358742-21359181
chr1:84737087-84739611	ENSGALG00000037082	0.722897	0.0181689	ASCL1	ENSGALG00000029298	6574	1.24984e-08	0.683349	6	CR1-F:CR1:LINE	LINE	chr1:84737945-84738462
chr1:84737087-84739611	ENSGALG00000037082	0.722897	0.0181689	ASCL1	ENSGALG00000029298	6574	1.24984e-08	0.683349	6	CR1-F:CR1:LINE	LINE	chr1:84737945-84738462
chr1:84737087-84739611	ENSGALG00000037082	0.722897	0.0181689	ASCL1	ENSGALG00000029298	6574	1.24984e-08	0.683349	6	CR1-F:CR1:LINE	LINE	chr1:84737945-84738462
chr7:5646584-5646824	ENSGALG00000037082	0.722897	0.0181689	ASCL1	ENSGALG00000004129	5253	1.82693e-05	0.683349	6	CR1-L3A_Croc:CR1:LINE	LINE	chr7:5646322-5647039
chr1:84737087-84739611	ENSGALG00000037082	0.722897	0.0181689	ASCL1	ENSGALG00000029298	6574	1.24984e-08	0.683349	6	CR1-F:CR1:LINE	LINE	chr1:84737945-84738462
chr1:84737087-84739611	ENSGALG00000037082	0.722897	0.0181689	ASCL1	ENSGALG00000029298	6574	1.24984e-08	0.683349	6	CR1-F:CR1:LINE	LINE	chr1:84737945-84738462
chr31:4921839-4922108	ENSGALG00000041470	0.683349	0.0293767	PPARA	ENSGALG00000046217	8268	4.62555e-07	0.700649	7	TguLTR5e:ERVL:LTR	LTR	chr31:4921528-4924283
chr1:84737087-84739611	ENSGALG00000041470	0.683349	0.0293767	PPARA	ENSGALG00000029298	6574	1.24984e-08	0.683349	7	CR1-F:CR1:LINE	LINE	chr1:84737945-84738462
chr31:4830691-4830862	ENSGALG00000041470	0.683349	0.0293767	PPARA	ENSGALG00000047283	2639	1.09615e-05	0.700649	7	CR1-X2:CR1:LINE	LINE	chr31:4830614-4831617
chr1:84737087-84739611	ENSGALG00000041470	0.683349	0.0293767	PPARA	ENSGALG00000029298	6574	1.24984e-08	0.683349	7	CR1-F:CR1:LINE	LINE	chr1:84737945-84738462
chr1:84737087-84739611	ENSGALG00000041470	0.683349	0.0293767	PPARA	ENSGALG00000029298	6574	1.24984e-08	0.683349	7	CR1-F:CR1:LINE	LINE	chr1:84737945-84738462
chr1:84737087-84739611	ENSGALG00000041470	0.683349	0.0293767	PPARA	ENSGALG00000029298	6574	1.24984e-08	0.683349	7	CR1-F:CR1:LINE	LINE	chr1:84737945-84738462
chr5:45708546-45708744	ENSGALG00000041470	0.700649	0.0240185	PPARA	ENSGALG00000020391	2116	1.80531e-07	0.700649	7	CR1-F2:CR1:LINE	LINE	chr5:45708365-45709184
chr1:84737087-84739611	ENSGALG00000004285	0.747409	0.0129588	HNF4A	ENSGALG00000029298	6574	1.24984e-08	0.683349	4	CR1-F:CR1:LINE	LINE	chr1:84737945-84738462
chr1:84737087-84739611	ENSGALG00000004285	0.747409	0.0129588	HNF4A	ENSGALG00000029298	6574	1.24984e-08	0.683349	4	CR1-F:CR1:LINE	LINE	chr1:84737945-84738462
chr6:21358712-21359125	ENSGALG00000004285	0.747409	0.0129588	HNF4A	ENSGALG00000006629	3652	7.45431e-10	0.700649	4	CR1-L3A_Croc:CR1:LINE	LINE	chr6:21358742-21359181
chr31:4830691-4830862	ENSGALG00000004285	0.747409	0.0129588	HNF4A	ENSGALG00000047283	2639	1.09615e-05	0.700649	4	CR1-X2:CR1:LINE	LINE	chr31:4830614-4831617
chr1:84737087-84739611	ENSGALG00000006374	0.700649	0.0240185	TBX6	ENSGALG00000029298	6574	1.24984e-08	0.683349	6	CR1-F:CR1:LINE	LINE	chr1:84737945-84738462
chr31:4923486-4924277	ENSGALG00000006374	0.683349	0.0293767	TBX6	ENSGALG00000046217	6099	4.10393e-05	0.683349	6	CR1-Y4:CR1:LINE	LINE	chr31:4921528-4924283
chr31:4921839-4922108	ENSGALG00000006374	0.700649	0.0240185	TBX6	ENSGALG00000046217	8268	4.62555e-07	0.700649	6	TguLTR5e:ERVL:LTR	LTR	chr31:4921528-4924283
chr31:4923486-4924277	ENSGALG00000006374	0.683349	0.0293767	TBX6	ENSGALG00000046217	6099	4.10393e-05	0.683349	6	CR1-Y4:CR1:LINE	LINE	chr31:4921528-4924283
chr9:10755627-10755756	ENSGALG00000006374	0.683349	0.0293767	TBX6	ENSGALG00000021180	5892	2.21759e-07	0.691786	6	MIR_Aves2:MIR:SINE	SINE	chr9:10755292-10757609
chr31:4921839-4922108	ENSGALG00000006374	0.700649	0.0240185	TBX6	ENSGALG00000046217	8268	4.62555e-07	0.700649	6	TguLTR5e:ERVL:LTR	LTR	chr31:4921528-4924283
chr1:84737087-84739611	ENSGALG00000002182	0.683349	0.0293767	NR5A2	ENSGALG00000029298	6574	1.24984e-08	0.683349	3	CR1-F:CR1:LINE	LINE	chr1:84737945-84738462
chr1:84737087-84739611	ENSGALG00000002182	0.683349	0.0293767	NR5A2	ENSGALG00000029298	6574	1.24984e-08	0.683349	3	CR1-F:CR1:LINE	LINE	chr1:84737945-84738462
chr6:21358712-21359125	ENSGALG00000002182	0.683349	0.0293767	NR5A2	ENSGALG00000006629	3652	7.45431e-10	0.700649	3	CR1-L3A_Croc:CR1:LINE	LINE	chr6:21358742-21359181
chr6:21358712-21359125	ENSGALG00000001124	0.840759	0.00231049	LHX2	ENSGALG00000006629	3652	7.45431e-10	0.700649	2	CR1-L3A_Croc:CR1:LINE	LINE	chr6:21358742-21359181
chr31:4923486-4924277	ENSGALG00000001124	0.862044	0.00133713	LHX2	ENSGALG00000046217	6099	4.10393e-05	0.683349	2	CR1-Y4:CR1:LINE	LINE	chr31:4921528-4924283
